# Insect wings arose with a genetic circuit that extends the useful range of a BMP morphogen

**DOI:** 10.1101/2025.02.07.637038

**Authors:** Anqi Huang, Luca Cocconi, Ben Nicholls-Mindlin, Cyrille Alexandre, Guillaume Salbreux, Jean-Paul Vincent

## Abstract

Morphogens are produced by a subset of cells to trigger a signalling gradient that provides positional information to surrounding tissues. At increasing distances from the source, the dwindling number of morphogen molecules is expected to constrain the useful range of morphogen gradients. We have identified a genetic circuit that counteracts this limitation in developing wings of *Drosophila* by boosting BMP signalling at the distal end of the gradient without amplifying the signal near the source. This circuit involves Brinker, a transcription factor that represses BMP target genes while itself being repressed by BMP signalling. We suggest that temporal averaging inherent to the production of the inverse Brk gradient contributes to the enhancement of the positional information far from the Dpp source. Despite being a core component of BMP signalling in flies, Brinker is exclusively found in insects, likely in all insect species. Genomic analysis across a wide range of insects and gene expression analysis in limb primordia of the apterygote *Thermobia domestica* suggests that Brinker is an insect-specific innovation that was subsequently wired into the BMP signalling network in pterygotes, perhaps to enable wing development.
