## Supplementary Table S1-S4 and Data S1 for "Insect wings arose with a genetic circuit that extends the useful range of a BMP morphogen": Table S1. Brk Protein sequence divergence across insect orders.xlsx

### Sheet: Sheet1
Insect orders	Average length of Brk proteins (amino acids)	brk DNA-binding domain 1			brk DNA-binding domain 2			brk DNA-binding domain 3			CtBP interaction motif		Gro interaction motif
		Start position (aa)	Percentage of identical amino acids	Percentage of similar amino acids	Start position (aa)	Percentage of identical amino acids	Percentage of similar amino acids	Start position (aa)	Percentage of identical amino acids	Percentage of similar amino acids	Sequence	Start position (aa)	Sequence	Start position (aa)
Diptera	684	56	0.981818	0.981818	N.A.	N.A.	N.A.	N.A.	N.A.	N.A.	PMDLSLG	367	FKPY	467
Lepidoptera	229	24	0.709091	0.818182	N.A.	N.A.	N.A.	N.A.	N.A.	N.A.	PIDLSVR	135	FKLFRPY	166
Coleoptera	395	29	0.836364	0.890909	N.A.	N.A.	N.A.	332	0.527273	0.672727	PMDLSLG	161	FKPY	229
Hymenoptera	922	48	0.8	0.872727	547	0.545455	0.690909	N.A.	N.A.	N.A.	PLDXSXX	530	FKPY	832
Orthoptera	408	38	0.763636	0.854545	175	0.563636	0.709091	N.A.	N.A.	N.A.	N.A.	N.A.	N.A.	N.A.
Ephemeroptera	481	83	0.690909	0.763636	208	0.563636	0.672727	357	0.472727	0.618182	N.A.	N.A.	N.A.	N.A.
Odonata	453	48	0.727273	0.872727	178	0.527273	0.709091	390	0.454545	0.654545	N.A.	N.A.	N.A.	N.A.
Zygentoma	460	7	0.745455	0.836364	157	0.6	0.709091	382	0.527273	0.709091	N.A.	N.A.	N.A.	N.A.
* Multiple species from the same order were used to align and obtain the consensus sequence of the Brinker protein within that order.
** The consensus of Brk DNA-binding domain sequences was then aligned with that of Drosophila melanogaster to show evolutionary divergence.
