## Supplementary Table S1-S4 and Data S1 for "Insect wings arose with a genetic circuit that extends the useful range of a BMP morphogen": Table S2. Silencer sites within the 20 kb upstream region of brk genes across various insect orders.xlsx

### Sheet: Sheet1
Order	Speices	Silencer sites sequence	Position from TSS	Orientation
Dipteran	Drosophila melanogaster	GGCGACAGACTGTCT	-14379	Forward
		GACGACAGAGTGTCT	-8752	Forward
		GGCGACATTCTGTCT	-8720	Forward
		GGCGTCCGCTCGTCT	-7173	Forward
		GGCGGCCAAATGTCT	-5721	Forward
		AGACGCACGGGCGCC	-16528	Reverse
		AGACAGAGCGACGTC	-8568	Reverse
		AGACATAGAGGCGCC	-8198	Reverse
		AGACAGTCCGTCGTC	-2710	Reverse
	Drosophila simulans	GGCGACAGACTGTCT	-14302	Forward
		GACGACAGAGTGTCT	-8697	Forward
		GGCGACATTCTGTCT	-8665	Forward
		GGCGTCCCCTCGTCT	-7131	Forward
		GGCGGCCAAATGTCT	-5730	Forward
		AGACGCACGGGCGCC	-16442	Reverse
		AGACAGAGCGACGTC	-8525	Reverse
		AGACATAGAGGCGCC	-8157	Reverse
		AGACAGTCCGTCGTC	-2708	Reverse
	Drosophila yakuba	GACGCCTCTGTGTCT	-15793	Forward
		GGCGACAGACTGTCT	-15081	Forward
		GACGACAGAGTGTCT	-9017	Forward
		GGCGACATTCTGTCT	-8985	Forward
		GGCGTCCGTTCGTCT	-7404	Forward
		GGCGGCCAAATGTCT	-5948	Forward
		AGACGCATGGGCGCC	-17492	Reverse
		AGACAGAGCGACGTC	-8821	Reverse
		AGACATTGAGGCGCC	-8471	Reverse
		AGACAGTCCGTCGTC	-2839	Reverse
	Drosophila pseudoobscura	GGCGACAGACTGTCT	-18098	Forward
		GACGACAGTATGTCT	-10394	Forward
		GGCGACATTCTGTCT	-10361	Forward
		GGCGGCCCAATGTCT	-6240	Forward
		AGACTTAAGGGCGCC	-20142	Reverse
		AGACGTTGAGGCGCC	-9756	Reverse
		AGACAATGCGTCGTC	-3352	Reverse
	Drosophila virilis	GGCGACAGACTGTCT	-21182	Forward
		GACGACAGTATGTCT	-11530	Forward
		GGCGACATTCTGTCT	-11497	Forward
		GGCGTCCGCTGGTCT	-9416	Forward
		GGCGGCCCAATGTCT	-8636	Forward
		AGACAAATGGACGCC	-202517	Reverse
		AGACGTTAAGGCGCC	-10711	Reverse
		AGACAGCGCGGCGTC	-4359	Reverse
	Drosophila grimshawi	GGCGACAGACTGTCT	-19977	Forward
		GACGACAGTATGTCT	-12004	Forward
		GGCGACATTCTGTCT	-11974	Forward
		GGCGTCCGCTGGTCT	-9581	Forward
		GGCGGCCGAATGTCT	-8855	Forward
		AGACGTTGAGGCGCC	-11187	Reverse
		AGACAGCACGGCGTC	-4594	Reverse
	Anopheles gambiae	AGACAAATTGTCGCC	-8661	Reverse
		AGACAAAGCGCCGTC	-8628	Reverse
		GGCGACAATTTGTCT	-2851	Forward
		GACGGCTGACTGTCT	-1434	Forward
	Bombylius major	AGACTGAACGACGCC	-17653	Reverse
		GACGCCGTAATGTCT	-17644	Forward
		AGACGTTCAGGCGCC	-12696	Reverse
		AGACAGTATGTCGCC	-5450	Reverse
		GGCGACATTCTGTCT	-2044	Forward
	Bombyx mori	AGACCGTTCGGCGCC	-12937	Reverse
		GGCGTCGTAGTGTCT	-4927	Forward
		GGCGACACCCTGTCT	-750	Forward
	Manduca sexta	AGACCGTTCGGCGCC	-19778	Reverse
		GGCGTCAATGTGTCT	-9138	Forward
		GGCGACACCCTGTCT	-1174	Forward
	Helicoverpa armigera	AGACCGTTCGGCGCC	-12257	Reverse
		GGCGTCGATGTGTCT	-3865	Forward
		GGCGACTGCTTGTCT	-3822	Forward
		GGCGACACCCTGTCT	-662	Forward
	Helicoverpa zea	GGCGTCGATGTGTCT	-4157	Forward
		GGCGACTGCTTGTCT	-4114	Forward
		GGCGACACCCTGTCT	-777	Forward
	Spodoptera frugiperda	AGACCGTTCGGCGCC	-13226	Reverse
		GGCGTCGATGTGTCT	-6526	Forward
		GGCGACTGCTTGTCT	-6483	Forward
		GGCGACACCCTGTCT	-841	Forward
	Trichoplusia ni	AGACCGTTCGGCGCC	-11494	Reverse
		AGACTAGCTGACGCC	-8829	Reverse
		GGCGTCGATGTGTCT	-4882	Forward
		GGCGACTGCTTGTCT	-4839	Forward
		GGCGACACCCTGTCT	-557	Forward
	Polyommatus icarus	GGCGTCGATGTGTCT	-17354	Forward
		GGCGGCCTTATGTCT	-17304	Forward
		GGCGACACCCTGTCT	-1268	Forward
	Bicyclus anynana	GGCGTCGATGTGTCT	-9853	Forward
		GGCGGCCTCTTGTCT	-9810	Forward
		GGCGACACCCTGTCT	-1718	Forward
	Danaus plexippus plexippus	AGACCGTTCGGCGCC	-6275	Reverse
		AGACTAAAGGACGCC	-5149	Reverse
		GGCGACGACGTGTCT	-2884	Forward
		GGCGGCCTGTTGTCT	-2841	Forward
		GGCGACACCCTGTCT	-624	Forward
	Melitaea cinxia	AGACCGTTCGGCGCC	-17835	Reverse
		GGCGTCGATGTGTCT	-7763	Forward
		GGCGGCCTCTTGTCT	-7720	Forward
		GGCGACACCCTGTCT	-853	Forward
	Papilio machaon	AGACTGTTCGGCGCC	-11729	Reverse
		GGCGTCGATGTGTCT	-3648	Forward
		GGCGACACCCTGTCT	-1439	Forward
	Papilio xuthus	GACGTCAAATTGTCT	-14709	Forward
		AGACTGTTCGGCGCC	-10296	Reverse
		GGCGTCGATGTGTCT	-2267	Forward
		GGCGGCCGCTTGTCT	-2224	Forward
		GGCGACACCCTGTCT	-227	Forward
	Pieris rapae	AGACCGTTCGGCGCC	-9908	Reverse
		GACGACGCGCGGTCT	-6568	Forward
		GGCGTCGCTGAGTCT	-4067	Forward
		GGCGACTGTTTGTCT	-4025	Forward
		GGCGACACCCTGTCT	-838	Forward
	Amyelois transitella	AGACCGAGCGGCGTC	-17073	Reverse
		AGACCGTTCGGCGCC	-17026	Reverse
		GGCGTCGATGCGTCT	-7801	Forward
		GGCGGCCGTTTGTCT	-7758	Forward
		GGCGACACCCTGTCT	-990	Forward
	Plodia interpunctella	AGACCGTTCGGCGCC	-13003	Reverse
		GGCGTCGAAGCGTCT	-4721	Forward
		GGCGGCCGCTTGTCT	-4678	Forward
		GGCGACACCCTGTCT	-703	Forward
	Plutella xylostella	AGACCGATCGGCGCC	-9151	Reverse
		GGCGACCGGACGTCT	-4268	Forward
		GGCGTCGGTGTGTCT	-2659	Forward
		GGCGACACCCTGTCT	-610	Forward
Coleoptera	Agrilus planipennis	GGCGACAGTCTGTCT	-6644	Forward
		GGCGACAGTCTGTCT	-34	Forward
	Anoplophora glabripennis	AGACGTCAGGGCGTC	-2925	Reverse
		GGCGACACAGTGTCT	-379	Forward
		GGCGCCGTTCCGTCT	-88	Forward
	Diabrotica virgifera virgifera	GGCGACAGAATGTCT	-403	Forward
	Diorhabda carinulata	GGCGACAGAATGTCT	-311	Forward
	Leptinotarsa decemlineata	GGCGACAGAATGTCT	-545	Forward
		GGCGCCATTCCGTCT	-254	Forward
	Coccinella septempunctata	GGCGACAGCCTGTCT	-101	Forward
	Harmonia axyridis	GGCGACAGCCTGTCT	-376	Forward
	Anthonomus grandis grandis	GACGACGCTGTGTCT	-349	Forward
		GGCGACAGCTTGTCT	-320	Forward
		GGCGCCGTCCAGTCT	-29	Forward
	Dendroctonus_ponderosae	GACGACGCTGTGTCT	-61	Forward
		GGCGACAGCTTGTCT	-32	Forward
	Sitophilus oryzae	AGACCGAGCGGCGTC	-757	Reverse
		GACGACGCTGTGTCT	-551	Forward
		GGCGACAGCCTGTCT	-522	Forward
	Photinus pyralis	GGCGACAGCTTGTCT	-237	Forward
	Aethina tumida	GGCGCCGCGCGGTCT	-1456	Forward
		AGACTGCTCGGCGCC	-977	Reverse
		GGCGACAGCTTGTCT	-347	Forward
	Onthophagus taurus	GGCGACACTGTGTCT	-515	Forward
	Nicrophorus vespilloides	GGCGACAGCCTGTCT	-145	Forward
	Tribolium castaneum	GGCGACAGCTTGTCT	-499	Forward
	Tribolium confusum	GGCGACAGCTTGTCT	-529	Forward
		GGCGGCATTTAGTCT	-247	Forward
	Tribolium madens	GGCGACAGCTTGTCT	15	Forward
Hymenoptera	Apis dorsata	GACGACAGCCTGTCT	-3424	Forward
		GGCGCCGAGAAGTCT	-2990	Forward
		GGCGACACCCTGTCT	-2359	Forward
		GGCGACTGCCGGTCT	-2212	Forward
		AGACAATATGGCGCC	-835	Reverse
	Apis florea	GACGACAGCCTGTCT	-3360	Forward
		GGCGCCGAGAAGTCT	-2923	Forward
		GGCGACACCCTGTCT	-2295	Forward
		GGCGACTGCCGGTCT	-2148	Forward
		AGACAATATGGCGCC	-779	Reverse
	Apis mellifera	GACGACAGCCTGTCT	-3319	Forward
		GGCGCCGAGAAGTCT	-2883	Forward
		GGCGACACCCTGTCT	-2254	Forward
		GGCGACTGCCGGTCT	-2107	Forward
		AGACAATATGGCGCC	-730	Reverse
	Bombus impatiens	GGCGACTGTTTGTCT	-3459	Forward
		GGCGCCGAGAAGTCT	-2995	Forward
		GGCGACACCCTGTCT	-2350	Forward
		GGCGACTGTCGGTCT	-2203	Forward
	Bombus terrestris	GGCGACTGTTTGTCT	-2896	Forward
		GGCGCCGAGAAGTCT	-2438	Forward
		GGCGACACCCTGTCT	-1793	Forward
		GGCGACTGTCGGTCT	-1646	Forward
		AGACAACATGGCGCC	-173	Reverse
	Eufriesea mexicana	AGACTCCTCGTCGCC	-20284	Reverse
		GGCGACTGCCTGTCT	-3133	Forward
		GGCGACACCCTGTCT	-2211	Forward
		GGCGACTGCCGGTCT	-2064	Forward
	Habropoda laboriosa	GGCGACTGCCTGTCT	-3426	Forward
		GGCGCCGAGAAGTCT	-2972	Forward
		GGCGACACCCTGTCT	-2248	Forward
		GGCGACTGCCGGTCT	-2101	Forward
	Dufourea novaeangliae	GGCGACGGCGTGTCT	-3397	Forward
		GGCGCCGAGAAGTCT	-2961	Forward
		GGCGACACCCTGTCT	-2279	Forward
		GGCGACTGCCGGTCT	-2128	Forward
	Copidosoma floridanum	GGCGGCGCTGCGTCT	-13898	Forward
		GGCGCCGAGAAGTCT	-8683	Forward
		GGCGACACCCTGTCT	-7914	Forward
		AGACAACATGGCGCC	-1009	Reverse
		AGACCCGGCGTCGCC	-870	Reverse
	Nasonia vitripennis	GGCGGCGTTTCGTCT	-16810	Forward
		AGACCCGTCGTCGCC	-5822	Reverse
		GGCGGCGCTGCGTCT	-5254	Forward
		GGCGCCGAGAAGTCT	-2147	Forward
		GGCGACACCCTGTCT	-1647	Forward
		GACGCCTCGCTGTCT	-1040	Forward
	Trichogramma pretiosum	GGCGCCAAAGAGTCT	-7223	Forward
		GGCGACACCCTGTCT	-5951	Forward
		AGACAATATGGCGCC	-852	Reverse
	Linepithema humile	GGCGCCGAGAAGTCT	-2988	Forward
		GGCGACACCCTGTCT	-2443	Forward
		GGCGACTGCCGGTCT	-2296	Forward
		AGACAACATGGCGCC	-764	Reverse
	Ooceraea biroi	GGCGCCGAGAAGTCT	-2993	Forward
		GGCGACACCCTGTCT	-2454	Forward
		GGCGACTGCCGGTCT	-2307	Forward
		AGACAACATGGCGCC	-774	Reverse
	Camponotus floridanus	GGCGCCGAGAAGTCT	-2940	Forward
		GGCGACACCCTGTCT	-2387	Forward
		GGCGACTGCCGGTCT	-2243	Forward
		AGACAACATGGCGCC	-765	Reverse
	Acromyrmex echinatior	GGCGACCGCCTGTCT	-2797	Forward
		GGCGCCGAGAAGTCT	-2377	Forward
		GGCGACACCCTGTCT	-1767	Forward
		GGCGACTGCCGGTCT	-1606	Forward
		AGACAACATGGCGCC	-37	Reverse
	Atta cephalotes	GGCGACCGCCTGTCT	-3496	Forward
		GGCGCCGAGAAGTCT	-3078	Forward
		GGCGACACCCTGTCT	-2482	Forward
		GGCGACTGCCGGTCT	-2329	Forward
		AGACAACATGGCGCC	-773	Reverse
	Monomorium pharaonis	GGCGACCGCCTGTCT	-2436	Forward
		GGCGTCGAGAAGTCT	-1999	Forward
		GGCGACACCCTGTCT	-1442	Forward
		GGCGACTGCCGGTCT	-1299	Forward
	Pogonomyrmex barbatus	GACGGCTCGCAGTCT	-3334	Forward
		GGCGCCGAGAAGTCT	-1363	Forward
		GGCGACACCCTGTCT	-1040	Forward
		GGCGACTGTCGGTCT	-897	Forward
	Solenopsis invicta	GGCGACCGCCTGTCT	-1222	Forward
		GGCGCCGAGAAGTCT	-802	Forward
		GGCGACACCCTGTCT	-247	Forward
		GGCGACTGCTGGTCT	-105	Forward
	Harpegnathos saltator	GGCGACCGCTTGTCT	-3691	Forward
		GGCGCCGAGAAGTCT	-3239	Forward
		GGCGACACCCTGTCT	-2571	Forward
		GGCGACTGCCGGTCT	-2430	Forward
		AGACAACATGGCGCC	-750	Reverse
	Aphidius gifuensis	AGACGCCAAGACGCC	-14366	Reverse
		GGCGCCGTAAAGTCT	-4235	Forward
		GGCGACACCCTGTCT	-3435	Forward
		AGACAATATGGCGCC	-206	Reverse
	Chelonus insularis	GGCGACACCCTGTCT	-1592	Forward
		AGACAACATGACGCC	-97	Reverse
	Venturia canescens	GGCGCCGAGAAGTCT	-5628	Forward
		GGCGACACCCTGTCT	-4509	Forward
		AGACAACATGGCGCC	-1062	Reverse
	Polistes canadensis	GGCGCCGAGAAGTCT	-3909	Forward
		GGCGACACCCTGTCT	-3281	Forward
		GGCGACTGCCGGTCT	-3122	Forward
		AGACAATATGGCGCC	-989	Reverse
	Polistes dominula	GGCGCCGAGAAGTCT	-3736	Forward
		GGCGACACCCTGTCT	-3153	Forward
		GGCGACTGCCGGTCT	-2998	Forward
		AGACAACATGGCGCC	-993	Reverse
	Polistes fuscatus	GGCGCCGAGAAGTCT	-1510	Forward
		GGCGACACCCTGTCT	-917	Forward
		GGCGACTGCCGGTCT	-759	Forward
	Orussus abietinus	GGCGCCGAGAAGTCT	-3555	Forward
		GGCGACACCCTGTCT	-3108	Forward
		AGACAACATGGCGCC	-463	Reverse
		AGACGGAGAGACGCC	-291	Reverse
	Athalia rosae	GACGCCTGCAAGTCT	-7890	Forward
		GGCGCCGAGAAGTCT	-1770	Forward
		GGCGACACCCTGTCT	-1366	Forward
		AGACAACATGGCGCC	-507	Reverse
	Neodiprion lecontei	AGACTGAAAGGCGTC	-14037	Reverse
		GGCGCCGAGAAGTCT	-1606	Forward
		GGCGACACCCTGTCT	-1241	Forward
		AGACAACATGGCGCC	-458	Reverse
	Neodiprion pinetum	AGACTGAAAGGCGTC	-14029	Reverse
		GGCGCCGAGAAGTCT	-1605	Forward
		GGCGACACCCTGTCT	-1243	Forward
		AGACAACATGGCGCC	-458	Reverse
Orthoptera	Schistocerca americana (X)	AGACCGCGTGGCGCC	-16512	Reverse
		GGCGTCACCCTGTCT	-695	Forward
		AGACTCTGTGTCGCC	-624	Reverse
	Schistocerca cancellata (4)	AGACCGCGTGGCGCC	-18649	Reverse
		GGCGTCACCCTGTCT	-690	Forward
		AGACTCTGTGTCGCC	-619	Reverse
	Schistocerca gregaria (X)	AGACCGCGTGGCGCC	-20490	Reverse
		GGCGTCACCCTGTCT	-697	Forward
		AGACTCTGTGTCGCC	-626	Reverse
	Schistocerca nitens (3)	AGACCGCGTGGCGCC	-18570	Reverse
		GGCGTCACCCTGTCT	-698	Forward
		AGACTCTGTGTCGCC	-629	Reverse
	Schistocerca piceifrons (X)	AGACCGCGTGGCGCC	-18392	Reverse
		GGCGTCACCCTGTCT	-688	Forward
		AGACTCTGTGTCGCC	-617	Reverse
	Schistocerca serialis cubense (3)	AGACCGCGTGGCGCC	-21268	Reverse
		GGCGTCACCCTGTCT	-688	Forward
		AGACTCTGTGTCGCC	-617	Reverse
	Locusta migratoria (X)	AGACGGCGTGGCGCC	-14197	Reverse
		GGCGTCACCCTGTCT	-643	Forward
		AGACTCGCTGTCGCC	-590	Reverse
	Vandiemenella viatica(X)	GGCGTCACCCTGTCT	-346	Forward
		AGACAATCTGTCGCC	-287	Reverse
	Acheta domesticus	GGCGTCACCCTGTCT	-776	Forward
	Gryllus bimaculatus	GGCGTCACCCTGTCT	-774	Forward
	Teleogryllus occipitalis	GGCGTCACCCTGTCT	-776	Forward
	Apteronemobius asahinai	GGCGTCACCCTGTCT	-770	Forward
	Laupala kohalensis	GGCGTCACCCTGTCT	-766	Forward
	Meconema thalassinum	GGCGTCACCCTGTCT	-762	Forward
		AGACAAGATGGCGCC	-240	Reverse
Ephemeroptera	Cloeon dipterum	AGACAGCTCGACGCC	-7044	Reverse
		GGCGACGCGCAGTCT	-6968	Forward
		GACGCCATCATGTCT	-6228	Forward
	Ecdyonurus torrentis	GGCGACGCGCTGTCT	-12737	Forward
		GACGCCATGATGTCT	-11977	Forward
	Ephemera danica	GACGCCATCATGTCT	-12346	Forward
	Siphlonurus alternatus	GGCGACGCGCAGTCT	-15421	Forward
		GACGCCATGATGTCT	-14623	Forward
Odonata	Calopteryx splendens	AGACACCCTGACGCC	-1293	Reverse
		GGCGTCGCACTGTCT	-775	Forward
	Hetaerina americana	AGACACCCTGACGCC	-1280	Reverse
		GGCGTCGCACTGTCT	-774	Forward
	Ischnura elegans	AGACCTGAAGACGCC	-6867	Reverse
		AGACACCCTGACGCC	-1311	Reverse
		GGCGTCGCACTGTCT	-777	Forward
	Ladona fulva	AGACTCCTTGACGCC	-1284	Reverse
		GGCGTCGCACTGTCT	-784	Forward
	Pantala flavescens	AGACTCCTTGACGCC	-1277	Reverse
		GGCGTCGCACTGTCT	-788	Forward
	Platycnemis pennipes	AGACACCCTGACGCC	-1297	Reverse
		GGCGTCGCACTGTCT	-777	Forward
	Rhinocypha anisoptera	AGACACCCTGACGCC	-1297	Reverse
		GGCGTCGCACTGTCT	-775	Forward
	Sympetrum striolatum	AGACTCCTTGACGCC	-1284	Reverse
		GGCGTCGCACTGTCT	-790	Forward
	Tanypteryx hageni	AGACTTCCTGACGCC	-1279	Reverse
		GGCGTCGCACTGTCT	-777	Forward
Zygentoma	Thermobia domestica	AGACAGATGGTCGTC	-14417	Reverse
