## Supplementary Table S1-S4 and Data S1 for "Insect wings arose with a genetic circuit that extends the useful range of a BMP morphogen": Table S3. Brk-binding sites within the intronic region of dad genes across insect orders.xlsx

### Sheet: Sheet1
Brk-binding sites types		Order	Species	dad pre-mRNA length (nt)	Brk-binding sites	Position in the transcript region (nt)	Orientation	Type
GGCGCCANNNNGNCV	Strict consensus	Diptera	Drosophila melanogaster	16402	GGCGCCATTCCGACG	2354	Forward	Strict consensus
GGCGYCANNNNGNCV	Relaxed Mad binding				GGCGCCAGCTTGCCG	11362	Forward	Strict consensus
GGCGCCNNNNNGNCV	Relaxed linker		Drosophila simulans	16274	GGCGCCATTCCGACG	2399	Forward	Strict consensus
GGCGYCNNNNNGNCV	Both relaxed				GGCGCCAGCTTGCCG	11228	Forward	Strict consensus
			Drosophila sechellia	16278	GGCGCCATTCCGACG	2382	Forward	Strict consensus
N = any nucleotide					GGCGCCAGCTTGCCG	11245	Forward	Strict consensus
Y = C or T			Drosophila yakuba	16641	GGCGCCATTCCGACG	2406	Forward	Strict consensus
V = G or C or A					GGCGCCAGCTTGCCG	11441	Forward	Strict consensus
			Drosophila pseudoobscura	14877	GGCGCCACTCCGACG	2541	Forward	Strict consensus
					GGCGCCAGGCTGCCG	11494	Forward	Strict consensus
					TGGCGCCCTGGCGCC	2584	Reverse	Relaxed linker
					GGCGCCCTGGCGCCA	2585	Forward	Relaxed linker
			Drosophila willistoni	16095	GGCGCCATTGCGACG	3317	Forward	Strict consensus
					GGCGCCAGGCTGCCG	10394	Forward	Strict consensus
			Drosophila grimshawi	21323	GGCGCCATTGCGACG	3487	Forward	Strict consensus
					GGCGCCAGCTTGCCG	14435	Forward	Strict consensus
			Drosophila mojavensis	18927	GGCGCCATTGCGACG	2513	Forward	Strict consensus
					GGCGCCAGTTTGCCG	11953	Forward	Strict consensus
		Lepidoptera	Bombyx mori	27068	CGGCTGGCTGGCGCC	5779	Reverse	Strict consensus
					GGCGCCGAGGTGCCG	1369	Forward	Relaxed linker
					CGGCGGGCCGGCGCC	7431	Reverse	Relaxed linker
					GGCGCCGCCCGGACC	15186	Forward	Relaxed linker
					CGACGCGGCGGCGCC	23116	Reverse	Relaxed linker
			Manduca sexta	42926	CGGCCCGCTGGCGCC	7146	Reverse	Strict consensus
					CGGCTGGCTGGCGCC	7766	Reverse	Strict consensus
					GGCGTCAACACGACG	7470	Forward	Relaxed Mad binding
					GGCGCCGTTCGGACG	630	Forward	Relaxed linker
					CGGCCGCGAGGCGCC	1028	Reverse	Relaxed linker
					CGCCCGCGCGGCGCC	1390	Reverse	Relaxed linker
					GGCGCCCCGCCGTCA	1399	Forward	Relaxed linker
					GGCGCCGGCGTGCCG	1612	Forward	Relaxed linker
					GGCGCCGACGCGCCG	6281	Forward	Relaxed linker
					CGGCCGGGCGGCGCC	13495	Reverse	Relaxed linker
			Helicoverpa armigera	26083	CGGCTGACTGGCGCC	4085	Reverse	Strict consensus
					GGCGCCGGCGTGCCG	1355	Forward	Relaxed linker
					CGGCCGCCCGGCGCC	7103	Reverse	Relaxed linker
					GGCGCCGAGCTGGCA	8966	Forward	Relaxed linker
					CGCCACGGCGGCGCC	21347	Reverse	Relaxed linker
			Helicoverpa zea	30868	CGGCTGACTGGCGCC	8950	Reverse	Strict consensus
					GGCGTCACCCTGTCC	27751	Forward	Relaxed Mad binding
					GGCGCCGGCGTGCCG	6236	Forward	Relaxed linker
					CGGCCGCCCGGCGCC	11355	Reverse	Relaxed linker
					GGCGCCGAGCTGGCA	13233	Forward	Relaxed linker
					CGCCACGGCGGCGCC	25363	Reverse	Relaxed linker
			Spodoptera frugiperda	24655	CGGCTGACTGGCGCC	4554	Reverse	Strict consensus
					GGCGTCACCCTGTCG	21473	Forward	Relaxed Mad binding
					GGCGCCGGCGTGCCG	1963	Forward	Relaxed linker
					CGGCCGCCCGGCGCC	7033	Reverse	Relaxed linker
					GGCGCCGGCTTGCCA	8775	Forward	Relaxed linker
					CGCCACGACGGCGCC	19270	Reverse	Relaxed linker
			Trichoplusia ni	23473	CGGCTGACTGGCGCC	4406	Reverse	Strict consensus
					GGCGCCACGCCGGCG	20358	Forward	Strict consensus
					GGCGTCACCCTGTCA	21808	Forward	Relaxed Mad binding
					GGCGCCGGCGTGCCG	1562	Forward	Relaxed linker
					CGGCCGCCCGGCGCC	6840	Reverse	Relaxed linker
					CGCCACGCCGGCGCC	20360	Reverse	Relaxed linker
					GGCGCCTGTGGGTCA	20986	Forward	Relaxed linker
			Amyelois transitella	24246	GGCGCCACTGTGCCG	1870	Forward	Strict consensus
					CGGCTGGCTGGCGCC	4744	Reverse	Strict consensus
					CGCCGGCCTGGCGCC	21567	Reverse	Strict consensus
					CGGCCGTCCGGCGCC	7103	Reverse	Relaxed linker
					CGCCAGCAAGGCGCC	16244	Reverse	Relaxed linker
					GGCGCCGGCCTGGCG	21565	Forward	Relaxed linker
			Plodia interpunctella	26277	GGCGCCACTTTGCCG	1355	Forward	Strict consensus
					CGGCTGACTGGCGCC	4184	Reverse	Strict consensus
					CGCCGGTGTGGCGCC	15696	Reverse	Strict consensus
					CGGCCGGCCGGCGCC	6678	Reverse	Relaxed linker
					GGCGTCGCTCCGACG	3848	Forward	Both relaxed
					CGTCGCTCCGACGCC	3850	Reverse	Both relaxed
			Plutella xylostella	22865	GGGCGGACTGGCGCC	3551	Reverse	Strict consensus
					GGCGCCATTAAGACG	13451	Forward	Strict consensus
					GGCGCCAGCTCGCCA	17940	Forward	Strict consensus
					GGCGCCGGCGCGCCG	1604	Forward	Relaxed linker
					GGCGCCGGGGGGCCG	3566	Forward	Relaxed linker
					CGGCCGGCCGGCGCC	4969	Reverse	Relaxed linker
					CGCCGGCGCGGCGCC	17931	Reverse	Relaxed linker
			Polyommatus icarus	34501	GGCGCCGGCGCGGCG	5987	Forward	Relaxed linker
					GGCGCCGCCATGCCG	6094	Forward	Relaxed linker
					CGGCCGACGGGCGCC	12817	Reverse	Relaxed linker
					GGCGCCGGGCGGGCG	25576	Forward	Relaxed linker
			Bicyclus anynana	48951	CGGCTGACTGGCGCC	10023	Reverse	Strict consensus
					GGCGCCGGCCCGCCG	2904	Forward	Relaxed linker
					CGGCCGCCCGGCGCC	20270	Reverse	Relaxed linker
					CGCCCGGCCGGCGCC	39680	Reverse	Relaxed linker
			Danaus plexippus plexippus	15818	TGGCCGCGTGACGCC	11822	Reverse	Relaxed Mad binding
					GGCGCCGCTGTGCCG	1866	Forward	Relaxed linker
					CGCCAGCCCGGCGCC	12863	Reverse	Relaxed linker
			Melitaea cinxia	34137	CGGCTGACTGGCGCC	10494	Reverse	Strict consensus
					GGCGCCGGCGAGCCG	1321	Forward	Relaxed linker
					CGGCCGCCCGGCGCC	15624	Reverse	Relaxed linker
					TGCCCGGGAGGCGCC	22864	Reverse	Relaxed linker
					CGCCAGCCCGGCGCC	28576	Reverse	Relaxed linker
			Papilio machaon	27067	CGGCTGACTGGCGCC	3723	Reverse	Strict consensus
					GGCGTCACTTAGCCG	2541	Forward	Relaxed Mad binding
					GGCGTCAACACGGCG	3142	Forward	Relaxed Mad binding
					GGCGCCGGCGTGCCG	1129	Forward	Relaxed linker
					GGCGCCCGCAAGCCG	2563	Forward	Relaxed linker
					GGCGCCGGCGCGCCG	3738	Forward	Relaxed linker
					CGTCCGGGCGGCGCC	9553	Reverse	Relaxed linker
					GGCGCCGGCCGGGCG	16290	Forward	Relaxed linker
					CGACGGCGCGGCGCC	23743	Reverse	Relaxed linker
					CGGCGACGCGGCGCC	24636	Reverse	Relaxed linker
					GGCGCCGGGCAGGCA	24645	Forward	Relaxed linker
			Papilio xuthus	25227	CGGCTGGCTGGCGCC	3669	Reverse	Strict consensus
					GGCGTCACTTGGGCC	2403	Forward	Relaxed Mad binding
					GGCGCCGGCGTGCCG	1226	Forward	Relaxed linker
					GGCGCCCGCAAGCCG	2426	Forward	Relaxed linker
					GGCGCCGGCGCGCCG	3684	Forward	Relaxed linker
					CGTCCGGGCGGCGCC	8679	Reverse	Relaxed linker
					GGCGCCGGCCGGGCG	14929	Forward	Relaxed linker
					CGACGTCGCGGCGCC	22449	Reverse	Relaxed linker
			Pieris rapae	28224	CGGCTGACTGGCGCC	2654	Reverse	Strict consensus
					GGCGCCGCTTTGCCG	1282	Forward	Relaxed linker
					CGCCAGGCCGGCGCC	22332	Reverse	Relaxed linker
		Coleoptera	Agrilus planipennis	80877	TGACATCACGGCGCC	54337	Reverse	Relaxed linker
			Anoplophora glabripennis	101110	GGCGCCACCGAGACG	55465	Forward	Strict consensus
					CGTCTCCGAGGCGCC	88117	Reverse	Relaxed linker
					TGGCCATGCGACGCC	67096	Reverse	Both relaxed
					CGGCAGATGGACGCC	94778	Reverse	Both relaxed
			Diabrotica virgifera	245817	GGCGTCCATATGCCG	224698	Forward	Both relaxed
			Leptinotarsa decemlineata	85534	GGCGCCACCTCGACA	65794	Forward	Strict consensus
					GGCGCCATGGTGCCA	77347	Forward	Strict consensus
					CGTCTTCTAGGCGCC	67329	Reverse	Relaxed linker
					GGCGTCCATCTGCCG	76375	Forward	Both relaxed
			Coccinella septempunctata	61593	Not found
			Harmonia axyridis	77098	CGTCACCGAGGCGCC	30095	Reverse	Relaxed linker
			Anthonomus grandis grandis	99254	GGCGCCACACCGACA	28349	Forward	Strict consensus
					GGCGCCACGACGGCG	54110	Forward	Strict consensus
					TGCCTGAATGGCGCC	66861	Reverse	Strict consensus
					TGGCTGGCCGGCGCC	72504	Reverse	Relaxed linker
					GGCGTCGTCTGGCCG	52788	Forward	Both relaxed
					TGCCGCCCCGACGCC	72868	Reverse	Both relaxed
			Dendroctonus ponderosae	34099	CGACGCGTTGGCGCC	21500	Reverse	Strict consensus
					TGGCGAGCCGGCGCC	26523	Reverse	Relaxed linker
			Sitophilus oryzae	122771	GGCGTCATATTGCCA	50053	Forward	Relaxed Mad binding
					TGCCAACTGGACGCC	28326	Reverse	Both relaxed
					GGCGTCGTCTGGCCG	55740	Forward	Both relaxed
					GGCGTCCGTTTGTCG	72380	Forward	Both relaxed
					GGCGTCCTTCGGTCG	92822	Forward	Both relaxed
			Photinus pyralis	72864	TGTCACCCTGGCGCC	71595	Reverse	Strict consensus
					GGGCACCTCGGCGCC	33144	Reverse	Relaxed linker
			Aethina tumida	49155	GGCGCCAGTCTGTCA	34849	Forward	Strict consensus
					GGCGCCGGCCTGACG	29427	Forward	Relaxed linker
					CGACAGGTCGACGCC	45256	Reverse	Both relaxed
			Onthophagus taurus	35207	GGCGCCTCACCGACG	22815	Forward	Relaxed linker
			Nicrophorus vespilloides	26797	Not found
			Tribolium castaneum	21067	CGTCTGGTTGGCGCC	14970	Reverse	Strict consensus
			Tribolium madens	36086	CGTCTGGTTGGCGCC	27518	Reverse	Strict consensus
					GGCGTCTGATGGTCA	20572	Forward	Both relaxed
		Hymenoptera	Apis dorsata	73081	GGCGCCTTAGCGCCA	22175	Forward	Relaxed linker
			Apis florea	70230	GGCGCCTTAGCGCCA	20616	Forward	Relaxed linker
			Apis mellifera	68914	GGCGCCTTAGCGCCA	21925	Forward	Relaxed linker
			Bombus impatiens	106881	GGTCTGTGCGGCGCC	81115	Reverse	Relaxed linker
			Bombus terrestris	104658	GGTCTGTGCGGCGCC	80216	Reverse	Relaxed linker
			Habropoda laboriosa	103726	GGCGCCTTAGCGCCA	25256	Forward	Relaxed linker
					GGCGTCCAGTAGCCG	98193	Forward	Both relaxed
			Acromyrmex echinatior	49452	GGGCGCGGTGGCGCC	17675	Reverse	Strict consensus
					CGTCTAGTCGGCGCC	1085	Reverse	Relaxed linker
					TGCCAGGCAGGCGCC	35566	Reverse	Relaxed linker
			Atta cephalotes	62401	GGGCGCGGTGGCGCC	22603	Reverse	Strict consensus
					TGCCAGGCAGGCGCC	44661	Reverse	Relaxed linker
					TGTCTAATCGGCGCC	932	Reverse	Relaxed linker
			Camponotus floridanus	45458	GGGCCCCTTGGCGCC	15306	Reverse	Strict consensus
					GGCGCCGTCGTGCCA	3171	Forward	Relaxed linker
					TGCCAGGCAGGCGCC	32342	Reverse	Relaxed linker
			Harpegnathos saltator	30379	GGCGCCAGCGTGACG	26082	Forward	Strict consensus
			Linepithema humile	55694	TGTCCGTCTGGCGCC	47018	Reverse	Strict consensus
					GGACGGACAGGCGCC	2059	Reverse	Relaxed linker
					TGCCAGGCAGGCGCC	39192	Reverse	Relaxed linker
					GGTCATACAGGCGCC	41836	Reverse	Relaxed linker
			Ooceraea biroi	56417	GGGCGCGGTGGCGCC	26661	Reverse	Strict consensus
					GGACGGACAGGCGCC	2083	Reverse	Relaxed linker
					GGCCGAGGCGGCGCC	11333	Reverse	Relaxed linker
					TGCCAAGCAGGCGCC	40961	Reverse	Relaxed linker
			Pogonomyrmex barbatus	3403	Not found
			Solenopsis invicta	59366	GGGCGCGGTGGCGCC	19025	Reverse	Strict consensus
					GGACTGCGAGGCGCC	3695	Reverse	Relaxed linker
					TGCCAGACAGGCGCC	36101	Reverse	Relaxed linker
					GGCGTCTGGGAGTCG	39838	Forward	Both relaxed
					GGCGTCTCGACGACA	48969	Forward	Both relaxed
			Polistes canadensis	44840	GGCGTCGAGAAGGCG	9981	Forward	Both relaxed
			Polistes dominula	49039	GGCGTCGAGAAGGCG	8991	Forward	Both relaxed
			Polistes fuscatus	43873	GGCGTCGAGAAGGCG	9820	Forward	Both relaxed
		Orthoptera	Gryllus bimaculatus	5858	CGCCGCCGAGGCGCC	202	Reverse	Relaxed linker
					CGCCGTGGAGGCGCC	4437	Reverse	Relaxed linker
					GGCGCCGCGCGGCCG	4559	Forward	Relaxed linker
					CGGCCGCGCGGCGCC	4568	Reverse	Relaxed linker
			Schistocerca nitens	267734	GGCGCCAGAGCGGCA	38560	Forward	Strict consensus
					GGCCGCGGTGGCGCC	63006	Reverse	Strict consensus
					TGCCGCTCTGGCGCC	77188	Reverse	Strict consensus
					CGCCCGGCTGGCGCC	168782	Reverse	Strict consensus
					CGCCCGGCTGGCGCC	216651	Reverse	Strict consensus
					GGCGCCATTGTGCCG	232942	Forward	Strict consensus
					GGCCCGGCTGGCGCC	245531	Reverse	Strict consensus
					CGACGCCGTGGCGCC	350881	Reverse	Strict consensus
					GGCGTCATAGCGACA	69525	Forward	Relaxed Mad binding
					GGCGTCATATTGCCA	95360	Forward	Relaxed Mad binding
					GGTCCAAATGACGCC	106121	Reverse	Relaxed Mad binding
					TGTCCTGGTGACGCC	147601	Reverse	Relaxed Mad binding
					CGCCACATTGACGCC	187814	Reverse	Relaxed Mad binding
					TGGCGCCGTGACGCC	245489	Reverse	Relaxed Mad binding
					GGACAGACGGGCGCC	36685	Reverse	Relaxed linker
					CGTCAGTGGGGCGCC	92170	Reverse	Relaxed linker
					CGGCGCGGAGGCGCC	141012	Reverse	Relaxed linker
					GGCGCCGGCCGGTCA	141150	Forward	Relaxed linker
					CGGCGCGGCGGCGCC	141205	Reverse	Relaxed linker
					GGCCCCCCGGGCGCC	159253	Reverse	Relaxed linker
					GGCGCCGTCTAGACA	168635	Forward	Relaxed linker
					GGGCAGTTCGGCGCC	222295	Reverse	Relaxed linker
					GGCGCCGTGACGCCA	245490	Forward	Relaxed linker
					GGCGCCGGAGGGTCG	250890	Forward	Relaxed linker
					CGTCTTCTCGGCGCC	257920	Reverse	Relaxed linker
					GGACTCGCGGGCGCC	261668	Reverse	Relaxed linker
					CGTCGCACGGACGCC	196432	Reverse	Both relaxed
					GGCGTCCTTCGGTCG	221518	Forward	Both relaxed
		Ephemeroptera	Neocloeon triangulifer	15811	GGCGCCACTCGGACG	564	Forward	Strict consensus
					GGTCGAAGAGGCGCC	5430	Reverse	Relaxed linker
					GGCGCCGTGCTGTCG	5497	Forward	Relaxed linker
					CGTCCTTTCGGCGCC	10353	Reverse	Relaxed linker
					CGCCACTCGGACGCC	566	Reverse	Both relaxed
					GGCGTCCGAGAGTCG	8311	Forward	Both relaxed
			Cloeon dipterum	13293	GGCGCCAGCAGGACG	289	Forward	Strict consensus
					GGTCCCCGTGGCGCC	7738	Reverse	Strict consensus
					GGCGCCGCGCTGTCG	4787	Forward	Relaxed linker
		Odonata	Ischnura elegans	293882	GGCGCCACGGTGTCC	83110	Forward	Strict consensus
					GGCCGTAATGGCGCC	94179	Reverse	Strict consensus
					TGGCTATCTGGCGCC	95516	Reverse	Strict consensus
					TGTCTCCTTGGCGCC	259470	Reverse	Strict consensus
					GGCGTCATATTGTCA	40757	Forward	Relaxed Mad binding
					GGCGCCGTTGCGTCC	118502	Forward	Relaxed linker
					GGCGCCGTGGGGCCG	187763	Forward	Relaxed linker
					GGCGCCGACGAGTCC	230063	Forward	Relaxed linker
					GGCGCCCAGACGCCA	269632	Forward	Relaxed linker
					CGCCAACACGGCGCC	273579	Reverse	Relaxed linker
					GGCGCCGGGTTGGCG	286056	Forward	Relaxed linker
					GGCGCCGGTCGGGCC	25066	Forward	Relaxed linker
					GGCGCCTTCTTGACG	47855	Forward	Relaxed linker
					GGCGCCTTCTTGACG	64732	Forward	Relaxed linker
					CGACTGTGAGGCGCC	81910	Reverse	Relaxed linker
					CGGCCACCGGACGCC	67388	Reverse	Both relaxed
					GGCGTCCCACTGCCC	67358	Forward	Both relaxed
					GGCGTCTCATTGTCC	105991	Forward	Both relaxed
					GGCGTCGCGGCGGCG	224699	Forward	Both relaxed
					GGGCGCCCAGACGCC	269631	Reverse	Both relaxed
		Zygentoma	Thermobia domestica	66889	Not found
