## Supplementary Table S1-S4 and Data S1 for "Insect wings arose with a genetic circuit that extends the useful range of a BMP morphogen": Table S4. Genotypes analysed.xlsx

### Sheet: Sheet1
Figure list	Panels	Genotypes
Figure. 1	D,E	Brk-GFP; ;
	I	Brk-GFP/Y; FRT-dpp-HA-FRT/FRT-dpp-HA-FRT,UAS>Flp; ubi>shineGal4sTg/+
Figure. 2	A,B	brk>mCherry/FRT-Brk-V5-FRT,UAS>Flp; ap>Gal4/+;
Figure. 3	A	FRT-Brk-V5-FRT,UAS>Flp/Y; ap>Gal4,GFP-Dpp/GFP-Dpp;
	B	FRT-Brk-V5-FRT,UAS>Flp/Y; ap>Gal4/+; dad>lacZ/+
	E	FRT-Brk-V5-FRT,UAS>Flp/Y; ap>Gal4/Tkv-GFP;
	F	FRT-Brk-V5-FRT,UAS>Flp/Y; ap>Gal4/tkv>lacZ;
Figure. 4	A	brk>Gal4/FRT-Brk-V5-FRT-EGFP,UAS>Flp; ;
		brk>Gal4/FRT-Brk-V5-FRT-EGFP,UAS>Flp; ; UAS>dadRNAi/+
		brk>Gal4/FRT-Brk-V5-FRT-EGFP,UAS>Flp; UAS>tkv/+;
Figure. 5	B	; ap>Gal4/+; UAS>BrkTd-V5/dad4>EGFPnls
	C	OregonR (male)
		BrkTd-GFP/Y; ;
Figure. S2	A,C	brk>Gal4/+; ;
	B,D	brk>Gal4/+; ; UAS>Brk/+
Figure. S3	A	ap>Mag-AD,ubi>DBD-Mag/+; UAS>Brk/+
Figure. S5	A-C	; ap>Gal4/Sal-GFP; UAS>BrkTd-V5/+
	D	Omb-GFP/Y; ap>Gal4/+; UAS>BrkTd-V5/+
	E	; ap>Gal4/+; UAS>BrkTd-V5/dad4>EGFPnls
	F	Brk-GFP/Y; ;
		BrkTd-GFP/Y; ;
Figure. S6	B	FRT-Brk-V5-FRT-BrkTd-GFP/Y; ap>Gal4/+; UAS>Flp/+
Figure. S8	A	brkXA/+; ; dadj1E4/+
	B	Brk-GFP/Y; ;
		; GFP-Mad/GFP-Mad;
Figure. S9	A	; ap>Gal4,FRT-Tkv-3xHA-FRT/+; ubi>Tkv-HA/UAS>Flp
	C	; GFP-Dpp/+;
		; GFP-Dpp/+; ubi>Tkv-HA/+
Figure. S10	A	Brk-GFP/Y; ;
	B	Brk-GFP/Y; ; dadj1E4/dadj1E4
	E	Brk-V5/Y; ap>Gal4/+; UAS>dadRNAi/+
	I	; ap>Gal4/GFP-Dpp; UAS>dadRNAi/+
